# Sunflower sea star (*Pycnopodia helianthoides*) environmental DNA (eDNA) shedding and decay: Influence of sunlight and comparison to other marine organisms

**DOI:** 10.64898/2026.10.15.759472

**Authors:** Meghan M. Shea, Laura Kubiatko, Andrew Kim, Ashley Kidd, Zachary Gold, Alexandria B. Boehm

## Abstract

Conservation practitioners increasingly turn to environmental DNA (eDNA) for biomonitoring, yet interpreting DNA-based data requires attention to organismal shedding and decay dynamics. Here, we characterize shedding rates and decay rate constants of eDNA from *Pycnopodia helianthoides,* a critically endangered and ecologically important sea star in the Northeast Pacific Ocean. Shedding rates were quantified via a mesocosm experiment utilizing twelve stars of varying sizes, and decay rate constants were calculated for naturally shed *P. helianthoides* eDNA under natural sunlit and dark conditions for 96 hours. We additionally completed a systematic search and review of marine organism shedding rates and decay rate constants. *P. helianthoides* decay rate constants (k) were not different under sunlit and dark conditions (average k=0.0257 hr^-1^) and among the lowest third reported for marine organisms. Similarly, biomass-normalized shedding rates (between 896 and 19,800 copies/hr/g) and shedding rates per individual (between 22,000 and 548,000 copies/hr/individual) were among the lowest recorded across marine organisms. Shedding rates were influenced, in part, by organism stress levels. This work aids interpretation of measured eDNA concentrations in marine environments and serves as a roadmap for integrating shedding and decay studies into eDNA assay design.
