## Supporting Information 4 - Sampling Loss Model for "Sunflower sea star (*Pycnopodia helianthoides*) environmental DNA (eDNA) shedding and decay: Influence of sunlight and comparison to other marine organisms"

### Sheet: Model Parameters
Overview:	In order to confirm that sampling with replacement did not impact our shedding rate calculations, we did a mass balance of our system with and without accounting for the replacement of water.
Numerical Solution to Conservation Equation (Considering Sample Loss):	copies(t) = copies(t-1) + S * ∆t - k * copies(t-1) * ∆t - L(t-1) * copies(t-1)
Numerical Implementation of Analytical Solution to Conservation Equation (Without Considering Sample Loss):	copies(t) = V * ((copies(t-1) - S / kV) * exp(-kt) + S / kV)
Parameter	Modelled Value	Units
Shedding Rate (S)	1000000	copies/h
Decay Rate Constant (k)	0.026	1/h
Time Step (∆t)	1	h
Sample Volume	0.53	L
Total Volume (V)	60	L
Sampling Loss (L)	0.00883333

### Sheet: Model Data
Time (h)	Copies (Considering Sampling Loss)	Sampling Loss	Copies (Without Considering Sampling Loss)
0	0	0	0
1	1000000	0.00883333	987112
2	1.96517e+06	0	1.94889e+06
3	2.91407e+06	0	2.88598e+06
4	3.83831e+06	0	3.79903e+06
5	4.73851e+06	0	4.68864e+06
6	5.61531e+06	0	5.55542e+06
7	6.46931e+06	0	6.39995e+06
8	7.30111e+06	0	7.22281e+06
9	8.11128e+06	0	8.02455e+06
10	8.90039e+06	0	8.80571e+06
11	9.66898e+06	0	9.56682e+06
12	1.04176e+07	0	1.03084e+07
13	1.11467e+07	0	1.1031e+07
14	1.18569e+07	0	1.1735e+07
15	1.25486e+07	0	1.24209e+07
16	1.32224e+07	0	1.30892e+07
17	1.38786e+07	0	1.37404e+07
18	1.45177e+07	0	1.43749e+07
19	1.51403e+07	0	1.4993e+07
20	1.57466e+07	0	1.55954e+07
21	1.63372e+07	0	1.61822e+07
22	1.69125e+07	0	1.6754e+07
23	1.74727e+07	0	1.73111e+07
24	1.80184e+07	0.00883333	1.7854e+07
25	1.83908e+07	0	1.83829e+07
26	1.89126e+07	0	1.88982e+07
27	1.94209e+07	0	1.94003e+07
28	1.9916e+07	0	1.98895e+07
29	2.03981e+07	0	2.03661e+07
30	2.08678e+07	0	2.08305e+07
31	2.13252e+07	0	2.1283e+07
32	2.17708e+07	0	2.17239e+07
33	2.22047e+07	0	2.21535e+07
34	2.26274e+07	0	2.2572e+07
35	2.30391e+07	0	2.29798e+07
36	2.34401e+07	0	2.33772e+07
37	2.38306e+07	0	2.37643e+07
38	2.4211e+07	0	2.41415e+07
39	2.45816e+07	0	2.4509e+07
40	2.49424e+07	0	2.48671e+07
41	2.52939e+07	0	2.5216e+07
42	2.56363e+07	0	2.5556e+07
43	2.59697e+07	0	2.58872e+07
44	2.62945e+07	0	2.62099e+07
45	2.66109e+07	0	2.65243e+07
46	2.6919e+07	0	2.68307e+07
47	2.72191e+07	0	2.71292e+07
48	2.75114e+07	0.00883333	2.74201e+07
49	2.75531e+07	0	2.77034e+07
50	2.78367e+07	0	2.79795e+07
51	2.8113e+07	0	2.82486e+07
52	2.8382e+07	0	2.85107e+07
53	2.86441e+07	0	2.87661e+07
54	2.88993e+07	0	2.90149e+07
55	2.9148e+07	0	2.92573e+07
56	2.93901e+07	0	2.94936e+07
57	2.9626e+07	0	2.97237e+07
58	2.98557e+07	0	2.9948e+07
59	3.00794e+07	0	3.01665e+07
60	3.02974e+07	0	3.03794e+07
61	3.05096e+07	0	3.05868e+07
62	3.07164e+07	0	3.07889e+07
63	3.09178e+07	0	3.09858e+07
64	3.11139e+07	0	3.11777e+07
65	3.13049e+07	0	3.13646e+07
66	3.1491e+07	0.00883333	3.15468e+07
67	3.13941e+07	0	3.17242e+07
68	3.15778e+07	0	3.18972e+07
69	3.17568e+07	0.00883333	3.20656e+07
70	3.16506e+07	0	3.22298e+07
71	3.18277e+07	0	3.23897e+07
72	3.20002e+07	0.00883333	3.25455e+07
