## Supporting Information 5 - Shedding Rates Summary for "Sunflower sea star (*Pycnopodia helianthoides*) environmental DNA (eDNA) shedding and decay: Influence of sunlight and comparison to other marine organisms"

Reference	Organism Common Name	Organism Scientific Name	Experimental Environment	Fragment length (bp)	Temperature	Temperature Range ± (if given)	Additional Conditions	Shedding Rate	Units	Standardized Shedding Rate	Standardized Shedding Rate Units	Measurement of detection	Primer	Source	Our Systematic Review	Notes
Allan et al. (2021)	Mummichog	Fundulus heteroclitus	Mesocosm experiment	281	20	1		14421	pg/hr/individual	47546269915	copies/hr/individual	qPCR	COI	Allan et al. (2021); Waters et al. (2023)	Y
Allan et al. (2021)	Grass Shrimp	Palaeomenes spp.	Mesocosm experiment	112	20	1		86	pg/hr/individual	711390109.9	copies/hr/individual	qPCR	COI	Allan et al. (2021); Waters et al. (2023)	Y
Allan et al. (2021)	Moon Jelly	Aurelia aurita	Mesocosm experiment	97	20	1		12257	pg/hr/individual	117068444092	copies/hr/individual	qPCR	16S	Allan et al. (2021); Waters et al. (2023)	Y
Allan et al. (2021)	Nettle	Chrysaora spp.	Mesocosm experiment	90	20	1		85448	pg/hr/individual	879603172650	copies/hr/individual	qPCR	16S	Allan et al. (2021); Waters et al. (2023)	Y
Allan et al. (2021)	Mummichog	Fundulus heteroclitus	Mesocosm experiment	281	20	1		2434	pg/hr/g	8024937312	copies/hr/g	qPCR	COI	Allan et al. (2021); Waters et al. (2023)	Y
Allan et al. (2021)	Grass Shrimp	Palaeomenes spp.	Mesocosm experiment	112	20	1		336	pg/hr/g	2779384615	copies/hr/g	qPCR	COI	Allan et al. (2021); Waters et al. (2023)	Y
Allan et al. (2021)	Moon Jelly	Aurelia aurita	Mesocosm experiment	97	20	1		1141	pg/hr/g	10897862014	copies/hr/g	qPCR	16S	Allan et al. (2021); Waters et al. (2023)	Y
Allan et al. (2021)	Nettle	Chrysaora spp.	Mesocosm experiment	90	20	1		738	pg/hr/h	7596984615	copies/hr/g	qPCR	16S	Allan et al. (2021); Waters et al. (2023)	Y
Chung et al. 2026	Hong Kong Grouper	Epinephelus akaara	Mesocosm experiment	71	26.31	0.53		18500000	copies/hr/individual	18500000	copies/hr/individual	qPCR	ND2		Y
Chung et al. 2026	Hong Kong Grouper	Epinephelus akaara	Mesocosm experiment	71	26.31	0.53		19400	copies/hr/g	19400	copies/hr/g	qPCR	ND2		Y
Jo et al. (2019) & Jo et al. (2020)	Japanese Jack Mackerel	Trachurus japonicus	Mesocosm experiment	127	13		Small biomass	63095.73445	copies/hr/g	63095.73445	copies/hr/g	qPCR	CytB	Allan et al. (2021)	Y	Shedding rates extracted from figure
Jo et al. (2019) & Jo et al. (2020)	Japanese Jack Mackerel	Trachurus japonicus	Mesocosm experiment	127	18		Small biomass	125892.5412	copies/hr/g	125892.5412	copies/hr/g	qPCR	CytB	Allan et al. (2021)	Y	Shedding rates extracted from figure
Jo et al. (2019) & Jo et al. (2020)	Japanese Jack Mackerel	Trachurus japonicus	Mesocosm experiment	127	23		Small biomass	199526.2315	copies/hr/g	199526.2315	copies/hr/g	qPCR	CytB	Allan et al. (2021)	Y	Shedding rates extracted from figure
Jo et al. (2019) & Jo et al. (2020)	Japanese Jack Mackerel	Trachurus japonicus	Mesocosm experiment	127	28		Small biomass	125892.5412	copies/hr/g	125892.5412	copies/hr/g	qPCR	CytB	Allan et al. (2021)	Y	Shedding rates extracted from figure
Jo et al. (2019) & Jo et al. (2020)	Japanese Jack Mackerel	Trachurus japonicus	Mesocosm experiment	127	13		Medium biomass	199526.2315	copies/hr/g	199526.2315	copies/hr/g	qPCR	CytB	Allan et al. (2021)	Y	Shedding rates extracted from figure
Jo et al. (2019) & Jo et al. (2020)	Japanese Jack Mackerel	Trachurus japonicus	Mesocosm experiment	127	18		Medium biomass	398107.1706	copies/hr/g	398107.1706	copies/hr/g	qPCR	CytB	Allan et al. (2021)	Y	Shedding rates extracted from figure
Jo et al. (2019) & Jo et al. (2020)	Japanese Jack Mackerel	Trachurus japonicus	Mesocosm experiment	127	23		Medium biomass	1000000	copies/hr/g	1000000	copies/hr/g	qPCR	CytB	Allan et al. (2021)	Y	Shedding rates extracted from figure
Jo et al. (2019) & Jo et al. (2020)	Japanese Jack Mackerel	Trachurus japonicus	Mesocosm experiment	127	28		Medium biomass	1000000	copies/hr/g	1000000	copies/hr/g	qPCR	CytB	Allan et al. (2021)	Y	Shedding rates extracted from figure
Jo et al. (2019) & Jo et al. (2020)	Japanese Jack Mackerel	Trachurus japonicus	Mesocosm experiment	127	13		Large biomass	398107.1706	copies/hr/g	398107.1706	copies/hr/g	qPCR	CytB	Allan et al. (2021)	Y	Shedding rates extracted from figure
Jo et al. (2019) & Jo et al. (2020)	Japanese Jack Mackerel	Trachurus japonicus	Mesocosm experiment	127	18		Large biomass	398107.1706	copies/hr/g	398107.1706	copies/hr/g	qPCR	CytB	Allan et al. (2021)	Y	Shedding rates extracted from figure
Jo et al. (2019) & Jo et al. (2020)	Japanese Jack Mackerel	Trachurus japonicus	Mesocosm experiment	127	23		Large biomass	630957.3445	copies/hr/g	630957.3445	copies/hr/g	qPCR	CytB	Allan et al. (2021)	Y	Shedding rates extracted from figure
Jo et al. (2019) & Jo et al. (2020)	Japanese Jack Mackerel	Trachurus japonicus	Mesocosm experiment	127	28		Large biomass	3162277.66	copies/hr/g	3162277.66	copies/hr/g	qPCR	CytB	Allan et al. (2021)	Y	Shedding rates extracted from figure
Jo et al. (2020)	Japanese Jack Mackerel	Trachurus japonicus	Mesocosm experiment	164	13		Small biomass	91443.0934	copies/hr/g	91443.0934	copies/hr/g	qPCR	ITS1		Y	Shedding rates extracted from figure; per/g calculated given mass in paper
Jo et al. (2020)	Japanese Jack Mackerel	Trachurus japonicus	Mesocosm experiment	164	18		Small biomass	91443.0934	copies/hr/g	91443.0934	copies/hr/g	qPCR	ITS1		Y	Shedding rates extracted from figure; per/g calculated given mass in paper
Jo et al. (2020)	Japanese Jack Mackerel	Trachurus japonicus	Mesocosm experiment	164	23		Small biomass	364041.5118	copies/hr/g	364041.5118	copies/hr/g	qPCR	ITS1		Y	Shedding rates extracted from figure; per/g calculated given mass in paper
Jo et al. (2020)	Japanese Jack Mackerel	Trachurus japonicus	Mesocosm experiment	164	28		Small biomass	115120.034	copies/hr/g	115120.034	copies/hr/g	qPCR	ITS1		Y	Shedding rates extracted from figure; per/g calculated given mass in paper
Jo et al. (2020)	Japanese Jack Mackerel	Trachurus japonicus	Mesocosm experiment	164	13		Medium biomass	197594.0882	copies/hr/g	197594.0882	copies/hr/g	qPCR	ITS1		Y	Shedding rates extracted from figure; per/g calculated given mass in paper
Jo et al. (2020)	Japanese Jack Mackerel	Trachurus japonicus	Mesocosm experiment	164	18		Medium biomass	394252.0379	copies/hr/g	394252.0379	copies/hr/g	qPCR	ITS1		Y	Shedding rates extracted from figure; per/g calculated given mass in paper
Jo et al. (2020)	Japanese Jack Mackerel	Trachurus japonicus	Mesocosm experiment	164	23		Medium biomass	3131655.253	copies/hr/g	3131655.253	copies/hr/g	qPCR	ITS1		Y	Shedding rates extracted from figure; per/g calculated given mass in paper
Jo et al. (2020)	Japanese Jack Mackerel	Trachurus japonicus	Mesocosm experiment	164	28		Medium biomass	3131655.253	copies/hr/g	3131655.253	copies/hr/g	qPCR	ITS1		Y	Shedding rates extracted from figure; per/g calculated given mass in paper
Jo et al. (2020)	Japanese Jack Mackerel	Trachurus japonicus	Mesocosm experiment	164	13		Large biomass	7861929.363	copies/hr/g	7861929.363	copies/hr/g	qPCR	ITS1		Y	Shedding rates extracted from figure; per/g calculated given mass in paper
Jo et al. (2020)	Japanese Jack Mackerel	Trachurus japonicus	Mesocosm experiment	164	18		Large biomass	2486160.359	copies/hr/g	2486160.359	copies/hr/g	qPCR	ITS1		Y	Shedding rates extracted from figure; per/g calculated given mass in paper
Jo et al. (2020)	Japanese Jack Mackerel	Trachurus japonicus	Mesocosm experiment	164	23		Large biomass	4960542.073	copies/hr/g	4960542.073	copies/hr/g	qPCR	ITS1		Y	Shedding rates extracted from figure; per/g calculated given mass in paper
Jo et al. (2020)	Japanese Jack Mackerel	Trachurus japonicus	Mesocosm experiment	164	28		Large biomass	49605420.73	copies/hr/g	49605420.73	copies/hr/g	qPCR	ITS1		Y	Shedding rates extracted from figure; per/g calculated given mass in paper
Kirtane et al. (2021)	black sea bass	Centropristis striata	Mesocosm experiment	116	19.86	1.45		3320000	copies/hr/individual	3320000	copies/hr/individual	qPCR	COI		Y
Kirtane et al. (2021)	black sea bass	Centropristis striata	Mesocosm experiment	116	19.06	0.4		217391.3043	copies/hr/individual	217391.3043	copies/hr/individual	qPCR	COI		Y
Kirtane et al. (2021)	winter flounder	Pseudopleuronectes americanus	Mesocosm experiment	135	19.86	1.45		927000	copies/hr/individual	927000	copies/hr/individual	qPCR	COI		Y
Kirtane et al. (2021)	winter flounder	Pseudopleuronectes americanus	Mesocosm experiment	135	19.06	0.4		5580000	copies/hr/individual	5580000	copies/hr/individual	qPCR	COI		Y
Kirtane et al. (2021)	winter flounder	Pseudopleuronectes americanus	Mesocosm experiment	292	19.86	1.45		2310000	copies/hr/individual	2310000	copies/hr/individual	qPCR	COI		Y
Kirtane et al. (2021)	winter flounder	Pseudopleuronectes americanus	Mesocosm experiment	292	19.06	0.4		16600000	copies/hr/individual	16600000	copies/hr/individual	qPCR	COI		Y
Kirtane et al. (2021)	summer flounder	Paralichthys dentatus	Mesocosm experiment	103	16.21	0.12		168000	copies/hr/individual	168000	copies/hr/individual	qPCR	COI		Y
Kirtane et al. (2021)	summer flounder	Paralichthys dentatus	Mesocosm experiment	103	15.87	0.15		1390000	copies/hr/individual	1390000	copies/hr/individual	qPCR	COI		Y
Kirtane et al. (2021)	black sea bass	Centropristis striata	Mesocosm experiment	116	19.86	1.45		57200	copies/hr/g	57200	copies/hr/g	qPCR	COI		Y
Kirtane et al. (2021)	black sea bass	Centropristis striata	Mesocosm experiment	116	19.06	0.4		279000	copies/hr/g	279000	copies/hr/g	qPCR	COI		Y
Kirtane et al. (2021)	winter flounder	Pseudopleuronectes americanus	Mesocosm experiment	135	19.86	1.45		131000	copies/hr/g	131000	copies/hr/g	qPCR	COI		Y
Kirtane et al. (2021)	winter flounder	Pseudopleuronectes americanus	Mesocosm experiment	135	19.06	0.4		752000	copies/hr/g	752000	copies/hr/g	qPCR	COI		Y
Kirtane et al. (2021)	winter flounder	Pseudopleuronectes americanus	Mesocosm experiment	292	19.86	1.45		327000	copies/hr/g	327000	copies/hr/g	qPCR	COI		Y
Kirtane et al. (2021)	winter flounder	Pseudopleuronectes americanus	Mesocosm experiment	292	19.06	0.4		2240000	copies/hr/g	2240000	copies/hr/g	qPCR	COI		Y
Kirtane et al. (2021)	summer flounder	Paralichthys dentatus	Mesocosm experiment	103	16.21	0.12		35400	copies/hr/g	35400	copies/hr/g	qPCR	COI		Y
Kirtane et al. (2021)	summer flounder	Paralichthys dentatus	Mesocosm experiment	103	15.87	0.15		786000	copies/hr/g	786000	copies/hr/g	qPCR	COI		Y
Kutti et al. (2020)	Cold-water coral	Lophelia pertusa	Mesocosm experiment	178	10			6840000	copies/hr/individual	6840000	copies/hr/individual	ddPCR	control region d-loop	Allan et al. (2021)	Y
Kutti et al. (2020)	Cold-water coral	Lophelia pertusa	Mesocosm experiment	178	10			114000	copies/hr/g	114000	copies/hr/g	ddPCR	control region d-loop	Allan et al. (2021)	Y
Kwong et al. (2021)	Pacific crown‑of‑thorns seastar	Acanthaster cf. solaris	Mesocosm experiment	126	25.75	2	Feeding treatment (no coral)	2049	copies/hr/individual	2049	copies/hr/individual	ddPCR	COI	Waters et al. (2023)	Y
Kwong et al. (2021)	Pacific crown‑of‑thorns seastar	Acanthaster cf. solaris	Mesocosm experiment	126	25.75	2	Feeding treatment (accessible coral)	6642	copies/hr/individual	6642	copies/hr/individual	ddPCR	COI	Waters et al. (2023)	Y
Kwong et al. (2021)	Pacific crown‑of‑thorns seastar	Acanthaster cf. solaris	Mesocosm experiment	126	25.75	2	Feeding treatment (inaccessible coral)	988	copies/hr/individual	988	copies/hr/individual	ddPCR	COI	Waters et al. (2023)	Y
Kwong et al. (2021)	Pacific crown‑of‑thorns seastar	Acanthaster cf. solaris	Mesocosm experiment	126	25.75	2	Feeding treatment (no coral)	25122	copies/hr/g	25122	copies/hr/g	ddPCR	COI	Waters et al. (2023)	Y
Kwong et al. (2021)	Pacific crown‑of‑thorns seastar	Acanthaster cf. solaris	Mesocosm experiment	126	25.75	2	Feeding treatment (accessible coral)	84012	copies/hr/g	84012	copies/hr/g	ddPCR	COI	Waters et al. (2023)	Y
Kwong et al. (2021)	Pacific crown‑of‑thorns seastar	Acanthaster cf. solaris	Mesocosm experiment	126	25.75	2	Feeding treatment (inaccessible coral)	12776	copies/hr/g	12776	copies/hr/g	ddPCR	COI	Waters et al. (2023)	Y
Lopez et al. 2025	Pacific Oyster	Magallana [Crassostrea] gigas	Mesocosm experiment	130	10.26	0.22	ambient pCO2 (516 ± 33 μatm)	136000	copies/hr/individual	136000	copies/hr/individual	qPCR	mt-tl1		Y
Lopez et al. 2025	Pacific Oyster	Magallana [Crassostrea] gigas	Mesocosm experiment	130	10.26	0.22	medium pCO2 (958 ± 36 μatm)	369000	copies/hr/individual	369000	copies/hr/individual	qPCR	mt-tl1		Y
Lopez et al. 2025	Pacific Oyster	Magallana [Crassostrea] gigas	Mesocosm experiment	130	10.26	0.22	high pCO2 (1191 ± 72 μatm)	15700000	copies/hr/individual	15700000	copies/hr/individual	qPCR	mt-tl1		Y
Minamoto et al. (2017)	Japanese sea nettle	Chrysaora pacifica	Mesocosm experiment	231	19.5	0.45		153000000	copies/hr/individual	153000000	copies/hr/individual	qPCR	COI	Allan et al. (2021)	Y
Minamoto et al. (2017)	Japanese sea nettle	Chrysaora pacifica	Mesocosm experiment	231	19.5	0.45		1617336.152	copies/hr/g	1617336.152	copies/hr/g	qPCR	COI	Allan et al. (2021)	Y
Sassoubre et al. (2016)	Northern anchovy	Engraulis mordax	Mesocosm experiment	133	22	1	Single fish species in tank	3240	pg/hr/individual	22569438982	copies/hr/individual	qPCR	control region d-loop	Allan et al. (2021); Waters et al. (2023)	Y
Sassoubre et al. (2016)	Pacific Sardine	Sardinops sagax	Mesocosm experiment	107	18.7	1	Single fish species in tank	113000	pg/hr/individual	978412652768	copies/hr/individual	qPCR	control region d-loop	Allan et al. (2021); Waters et al. (2023)	Y
Sassoubre et al. (2016)	Pacific Chub mackerel	Scomber japonicus	Mesocosm experiment	107	18.7	1	Single fish species in tank	212000	pg/hr/individual	1835606038821	copies/hr/individual	qPCR	COI	Allan et al. (2021); Waters et al. (2023)	Y
Sassoubre et al. (2016)	Pacific Sardine	Sardinops sagax	Mesocosm experiment	107	18.7	1	Multiple fish species in tank	369000	pg/hr/individual	3194993529835	copies/hr/individual	qPCR	control region d-loop	Allan et al. (2021); Waters et al. (2023)	Y
Sassoubre et al. (2016)	Pacific Chub mackerel	Scomber japonicus	Mesocosm experiment	107	18.7	1	Multiple fish species in tank	331000	pg/hr/individual	2865969805895	copies/hr/individual	qPCR	COI	Allan et al. (2021); Waters et al. (2023)	Y
Sassoubre et al. (2016)	Northern anchovy	Engraulis mordax	Mesocosm experiment	133	22	1	Single fish species in tank	165	pg/hr/g	1149369578	copies/hr/g	qPCR	control region d-loop	Allan et al. (2021); Waters et al. (2023)	Y
Sassoubre et al. (2016)	Pacific Sardine	Sardinops sagax	Mesocosm experiment	107	18.7	1	Single fish species in tank	1275	pg/hr/g	11039611790	copies/hr/g	qPCR	control region d-loop	Allan et al. (2021); Waters et al. (2023)	Y
Sassoubre et al. (2016)	Pacific Chub mackerel	Scomber japonicus	Mesocosm experiment	107	18.7	1	Single fish species in tank	500	pg/hr/g	4329259526	copies/hr/g	qPCR	COI	Allan et al. (2021); Waters et al. (2023)	Y
Sassoubre et al. (2016)	Pacific Sardine	Sardinops sagax	Mesocosm experiment	107	18.7	1	Multiple fish species in tank	3368	pg/hr/g	29161892164	copies/hr/g	qPCR	control region d-loop	Allan et al. (2021); Waters et al. (2023)	Y
Sassoubre et al. (2016)	Pacific Chub mackerel	Scomber japonicus	Mesocosm experiment	107	18.7	1	Multiple fish species in tank	737	pg/hr/g	6381328541	copies/hr/g	qPCR	COI	Allan et al. (2021); Waters et al. (2023)	Y
This study	Sunflower sea star	Pycnopodia helianthoides	Mesocosm experiment	123	12.9	0.5	Individual of varying size	451681	copies/hr/individual	451681	copies/hr/individual	ddPCR	NAD5		NA
This study	Sunflower sea star	Pycnopodia helianthoides	Mesocosm experiment	123	12.9	0.5	Individual of varying size	91565	copies/hr/individual	91565	copies/hr/individual	ddPCR	NAD5		NA
This study	Sunflower sea star	Pycnopodia helianthoides	Mesocosm experiment	123	12.9	0.5	Individual of varying size	55980	copies/hr/individual	55980	copies/hr/individual	ddPCR	NAD5		NA
This study	Sunflower sea star	Pycnopodia helianthoides	Mesocosm experiment	123	12.9	0.5	Individual of varying size	133288	copies/hr/individual	133288	copies/hr/individual	ddPCR	NAD5		NA
This study	Sunflower sea star	Pycnopodia helianthoides	Mesocosm experiment	123	12.9	0.5	Individual of varying size	133945	copies/hr/individual	133945	copies/hr/individual	ddPCR	NAD5		NA
This study	Sunflower sea star	Pycnopodia helianthoides	Mesocosm experiment	123	12.9	0.5	Individual of varying size	549815	copies/hr/individual	549815	copies/hr/individual	ddPCR	NAD5		NA
This study	Sunflower sea star	Pycnopodia helianthoides	Mesocosm experiment	123	12.9	0.5	Individual of varying size	89825	copies/hr/individual	89825	copies/hr/individual	ddPCR	NAD5		NA
This study	Sunflower sea star	Pycnopodia helianthoides	Mesocosm experiment	123	12.9	0.5	Individual of varying size	22950	copies/hr/individual	22950	copies/hr/individual	ddPCR	NAD5		NA
This study	Sunflower sea star	Pycnopodia helianthoides	Mesocosm experiment	123	12.9	0.5	Individual of varying size	65039	copies/hr/individual	65039	copies/hr/individual	ddPCR	NAD5		NA
This study	Sunflower sea star	Pycnopodia helianthoides	Mesocosm experiment	123	12.9	0.5	Individual of varying size	42449	copies/hr/individual	42449	copies/hr/individual	ddPCR	NAD5		NA
This study	Sunflower sea star	Pycnopodia helianthoides	Mesocosm experiment	123	12.9	0.5	Individual of varying size	24028	copies/hr/individual	24028	copies/hr/individual	ddPCR	NAD5		NA
This study	Sunflower sea star	Pycnopodia helianthoides	Mesocosm experiment	123	12.9	0.5	Individual of varying size	22237	copies/hr/individual	22237	copies/hr/individual	ddPCR	NAD5		NA
This study	Sunflower sea star	Pycnopodia helianthoides	Mesocosm experiment	123	12.9	0.5	Individual of varying size	2351	copies/hr/g	2351	copies/hr/g	ddPCR	NAD5		NA
This study	Sunflower sea star	Pycnopodia helianthoides	Mesocosm experiment	123	12.9	0.5	Individual of varying size	1085	copies/hr/g	1085	copies/hr/g	ddPCR	NAD5		NA
This study	Sunflower sea star	Pycnopodia helianthoides	Mesocosm experiment	123	12.9	0.5	Individual of varying size	898	copies/hr/g	898	copies/hr/g	ddPCR	NAD5		NA
This study	Sunflower sea star	Pycnopodia helianthoides	Mesocosm experiment	123	12.9	0.5	Individual of varying size	2708	copies/hr/g	2708	copies/hr/g	ddPCR	NAD5		NA
This study	Sunflower sea star	Pycnopodia helianthoides	Mesocosm experiment	123	12.9	0.5	Individual of varying size	2782	copies/hr/g	2782	copies/hr/g	ddPCR	NAD5		NA
This study	Sunflower sea star	Pycnopodia helianthoides	Mesocosm experiment	123	12.9	0.5	Individual of varying size	15336	copies/hr/g	15336	copies/hr/g	ddPCR	NAD5		NA
This study	Sunflower sea star	Pycnopodia helianthoides	Mesocosm experiment	123	12.9	0.5	Individual of varying size	3796	copies/hr/g	3796	copies/hr/g	ddPCR	NAD5		NA
This study	Sunflower sea star	Pycnopodia helianthoides	Mesocosm experiment	123	12.9	0.5	Individual of varying size	1392	copies/hr/g	1392	copies/hr/g	ddPCR	NAD5		NA
This study	Sunflower sea star	Pycnopodia helianthoides	Mesocosm experiment	123	12.9	0.5	Individual of varying size	4242	copies/hr/g	4242	copies/hr/g	ddPCR	NAD5		NA
This study	Sunflower sea star	Pycnopodia helianthoides	Mesocosm experiment	123	12.9	0.5	Individual of varying size	8210	copies/hr/g	8210	copies/hr/g	ddPCR	NAD5		NA
This study	Sunflower sea star	Pycnopodia helianthoides	Mesocosm experiment	123	12.9	0.5	Individual of varying size	19858	copies/hr/g	19858	copies/hr/g	ddPCR	NAD5		NA
This study	Sunflower sea star	Pycnopodia helianthoides	Mesocosm experiment	123	12.9	0.5	Individual of varying size	19006	copies/hr/g	19006	copies/hr/g	ddPCR	NAD5		NA
