## Supporting Information 6 - Decay Rates Summary for "Sunflower sea star (*Pycnopodia helianthoides*) environmental DNA (eDNA) shedding and decay: Influence of sunlight and comparison to other marine organisms"

Reference	Organism Common Name	Organism Scientific Name	Experimental Environment	Fragment length (bp)	Temperature	Temperature Range ± (if given)	Additional Conditions	Decay Rate Constant (/hr)	Half-life (h)	Measurement of detection	Primer	Sources	Our Systematic Review	Notes
Allan et al. (2021)	Mummichog	Fundulus heteroclitus	Mesocosm experiment	281	6		Dark	0.0585	11.84866975	qPCR	COI	Scriver et al. (2023); Allan et al. (2021)	Y
Allan et al. (2021)	Mummichog	Fundulus heteroclitus	Mesocosm experiment	281	15		Dark	0.0815	8.504873381	qPCR	COI	Scriver et al. (2023); Allan et al. (2021)	Y
Allan et al. (2021)	Mummichog	Fundulus heteroclitus	Mesocosm experiment	281	23		Dark	0.0874	7.930745773	qPCR	COI	Scriver et al. (2023); Allan et al. (2021)	Y
Allan et al. (2021)	Mummichog	Fundulus heteroclitus	Mesocosm experiment	281	20	1	Ambient light	0.0919	7.542406753	qPCR	COI	Scriver et al. (2023); Allan et al. (2021)	Y
Allan et al. (2021)	Grass Shrimp	Palaeomenes spp.	Mesocosm experiment	112	6		Dark	0.0264	26.25557502	qPCR	COI	Scriver et al. (2023); Allan et al. (2021)	Y
Allan et al. (2021)	Grass Shrimp	Palaeomenes spp.	Mesocosm experiment	112	15		Dark	0.0404	17.15710843	qPCR	COI	Scriver et al. (2023); Allan et al. (2021)	Y
Allan et al. (2021)	Grass Shrimp	Palaeomenes spp.	Mesocosm experiment	112	23		Dark	0.0597	11.61050554	qPCR	COI	Scriver et al. (2023); Allan et al. (2021)	Y
Allan et al. (2021)	Grass Shrimp	Palaeomenes spp.	Mesocosm experiment	112	20	1	Ambient light	0.13	5.331901389	qPCR	COI	Scriver et al. (2023); Allan et al. (2021)	Y
Allan et al. (2021)	Moon Jelly	Aurelia aurita	Mesocosm experiment	97	6		Dark	0.0184	37.67104242	qPCR	16S	Scriver et al. (2023); Allan et al. (2021)	Y
Allan et al. (2021)	Moon Jelly	Aurelia aurita	Mesocosm experiment	97	15		Dark	0.0133	52.11632937	qPCR	16S	Scriver et al. (2023); Allan et al. (2021)	Y
Allan et al. (2021)	Moon Jelly	Aurelia aurita	Mesocosm experiment	97	23		Dark	0.0576	12.03380522	qPCR	16S	Scriver et al. (2023); Allan et al. (2021)	Y
Allan et al. (2021)	Moon Jelly	Aurelia aurita	Mesocosm experiment	97	20	1	Ambient light	0.119	5.824766223	qPCR	16S	Scriver et al. (2023); Allan et al. (2021)	Y
Allan et al. (2021)	Nettle	Chrysaora spp.	Mesocosm experiment	90	6		Dark	0.0451	15.36911709	qPCR	16S	Scriver et al. (2023); Allan et al. (2021)	Y
Allan et al. (2021)	Nettle	Chrysaora spp.	Mesocosm experiment	90	15		Dark	0.0479	14.47071358	qPCR	16S	Scriver et al. (2023); Allan et al. (2021)	Y
Allan et al. (2021)	Nettle	Chrysaora spp.	Mesocosm experiment	90	23		Dark	0.0372	18.63298872	qPCR	16S	Scriver et al. (2023); Allan et al. (2021)	Y
Andruszkiewicz et al. (2017)	Pacific Chub mackerel	Scomber japonicus	Outdoor mesocosm	107	16.8	0.46	Surface (High UVA + UVB)	0.039	17.77300463	qPCR	COI	Scriver et al. (2023); Allan et al. (2021); Lamb et al. (2022); Collins et al. (2018); Jo et al. (2021)	Y
Andruszkiewicz et al. (2017)	Pacific Chub mackerel	Scomber japonicus	Outdoor mesocosm	107	16.8	0.46	Depth (Low UVA + UVB)	0.038	18.24071528	qPCR	COI	Scriver et al. (2023); Allan et al. (2021); Lamb et al. (2022); Collins et al. (2018); Jo et al. (2021)	Y
Brasseale et al. 2025	Atlantic bottlenose dolphin	Tursiops truncatus	Mesocosm experiment	79	7			0.02	34.65735903	qPCR	CytB		Y
Chung et al. 2026	Hong Kong Grouper	Epinephelus akaara	Mesocosm experiment	71	26.31	0.53		0.131	5.291199852	qPCR	ND2		Y
Collins et al. (2018)	Common Shore Crab	Carcinus maenas	Mesocosm experiment	153	15.4		Summer, offshore	0.019	36.48143056	qPCR	COI	Scriver et al. (2023); Allan et al. (2021); Lamb et al. (2022); Jo et al. (2021)	Y
Collins et al. (2018)	Shanny	Lipophrys pholis	Mesocosm experiment	132	15.4		Summer, offshore	0.015	46.20981204	qPCR	COI	Scriver et al. (2023); Allan et al. (2021); Lamb et al. (2022); Jo et al. (2021)	Y
Collins et al. (2018)	Common Shore Crab	Carcinus maenas	Mesocosm experiment	153	10.2		Winter, offshore	0.022	31.50669003	qPCR	COI	Scriver et al. (2023); Allan et al. (2021); Lamb et al. (2022); Jo et al. (2021)	Y
Collins et al. (2018)	Shanny	Lipophrys pholis	Mesocosm experiment	132	10.2		Winter, offshore	0.018	38.5081767	qPCR	COI	Scriver et al. (2023); Allan et al. (2021); Lamb et al. (2022); Jo et al. (2021)	Y
Collins et al. (2018)	Common Shore Crab	Carcinus maenas	Mesocosm experiment	153	Not reported		Summer, mix of offshore (two-thirds) and inshore (one-third)	0.03	23.10490602	qPCR	COI	Scriver et al. (2023); Allan et al. (2021); Lamb et al. (2022); Jo et al. (2021)	Y
Collins et al. (2018)	Shanny	Lipophrys pholis	Mesocosm experiment	132	Not reported		Summer, mix of offshore (two-thirds) and inshore (one-third)	0.026	26.65950694	qPCR	COI	Scriver et al. (2023); Allan et al. (2021); Lamb et al. (2022); Jo et al. (2021)	Y
Collins et al. (2018)	Common Shore Crab	Carcinus maenas	Mesocosm experiment	153	Not reported		Winter, mix of offshore (two-thirds) and inshore (one-third)	0.033	21.00446002	qPCR	COI	Scriver et al. (2023); Allan et al. (2021); Lamb et al. (2022); Jo et al. (2021)	Y
Collins et al. (2018)	Shanny	Lipophrys pholis	Mesocosm experiment	132	Not reported		Winter, mix of offshore (two-thirds) and inshore (one-third)	0.029	23.90162692	qPCR	COI	Scriver et al. (2023); Allan et al. (2021); Lamb et al. (2022); Jo et al. (2021)	Y
Collins et al. (2018)	Common Shore Crab	Carcinus maenas	Mesocosm experiment	153	Not reported		Summer, mix of offshore (one-third) and inshore (two-thirds)	0.03	23.10490602	qPCR	COI	Scriver et al. (2023); Allan et al. (2021); Lamb et al. (2022); Jo et al. (2021)	Y
Collins et al. (2018)	Shanny	Lipophrys pholis	Mesocosm experiment	132	Not reported		Summer, mix of offshore (one-third) and inshore (two-thirds)	0.026	26.65950694	qPCR	COI	Scriver et al. (2023); Allan et al. (2021); Lamb et al. (2022); Jo et al. (2021)	Y
Collins et al. (2018)	Common Shore Crab	Carcinus maenas	Mesocosm experiment	153	Not reported		Winter, mix of offshore (one-third) and inshore (two-thirds)	0.033	21.00446002	qPCR	COI	Scriver et al. (2023); Allan et al. (2021); Lamb et al. (2022); Jo et al. (2021)	Y
Collins et al. (2018)	Shanny	Lipophrys pholis	Mesocosm experiment	132	Not reported		Winter, mix of offshore (one-third) and inshore (two-thirds)	0.029	23.90162692	qPCR	COI	Scriver et al. (2023); Allan et al. (2021); Lamb et al. (2022); Jo et al. (2021)	Y
Collins et al. (2018)	Common Shore Crab	Carcinus maenas	Mesocosm experiment	153	16.9		Summer, inshore	0.029	23.90162692	qPCR	COI	Scriver et al. (2023); Allan et al. (2021); Lamb et al. (2022); Jo et al. (2021)	Y
Collins et al. (2018)	Shanny	Lipophrys pholis	Mesocosm experiment	132	16.9		Summer, inshore	0.025	27.72588722	qPCR	COI	Scriver et al. (2023); Allan et al. (2021); Lamb et al. (2022); Jo et al. (2021)	Y
Collins et al. (2018)	Common Shore Crab	Carcinus maenas	Mesocosm experiment	153	9.8		Winter, inshore	0.032	21.66084939	qPCR	COI	Scriver et al. (2023); Allan et al. (2021); Lamb et al. (2022); Jo et al. (2021)	Y
Collins et al. (2018)	Shanny	Lipophrys pholis	Mesocosm experiment	132	9.8		Winter, inshore	0.028	24.75525645	qPCR	COI	Scriver et al. (2023); Allan et al. (2021); Lamb et al. (2022); Jo et al. (2021)	Y
Cowart et al. (2018)	Antarctic icefish	Chionodraco rastrospinosus	Mesocosm experiment	70	-1.04	0.12		0.0186	37.26597745	qPCR	ND2	Scriver et al. (2023); Allan et al. (2021); Lamb et al. (2022); Collins et al. (2018); Jo et al. (2021)	Y
Dass et al. (2025)	Human	Homo sapiens	Mesocosm experiment	453	19			0.0719	9.640433666	qPCR	HV1		Y	Fragment length not given in original primer publication; determined using Primer-BLAST
Ellis et al. (2022)	Wakame	Undaria pinnatifida	Mesocosm experiment	92	15			0.035	19.80420516	qPCR	COI	Scriver et al. (2023)	Y	Fragment length not given in original primer publication; determined using Primer-BLAST
Ellis et al. (2022)	Northern Pacific seastar	Asterias amurensis	Mesocosm experiment	122	15			0.041	16.90602879	qPCR	COI	Scriver et al. (2023)	Y	Fragment length not given in original primer publication; determined using Primer-BLAST
Forsstrom and. Vasemagi (2016)	White-fingered Mud Crab	Rhithropanopeus harrisii	Mesocosm experiment	75	17			0.0546	12.69500331	qPCR	COI	Scriver et al. (2023); Lamb et al. (2022); Jo et al. (2021)	N
Holman et al. 2022	Common Starfish	Asterias rubens	Mesocosm experiment	313	13			0.0348	19.91802243	Metabarcoding	COI		Y
Holman et al. 2022	European Flat Oyster	Ostrea edulis	Mesocosm experiment	313	13			0.0313	22.14527733	Metabarcoding	COI		Y
Holman et al. 2022	Vase Tunicate	Ciona intestinalis	Mesocosm experiment	313	13			0.0158	43.87007472	Metabarcoding	COI		Y
Holman et al. 2022	Small Amphipod Crustacean	Monocorophium insidiosum	Mesocosm experiment	313	13			0.0136	50.96670445	Metabarcoding	COI		Y
Holman et al. 2022	Colonial Tunicate	Diplosoma spp.	Mesocosm experiment	313	13			0.0126	55.011681	Metabarcoding	COI		Y
Holman et al. 2022	Slipper limpet	Crepidula fornicata	Mesocosm experiment	313	13			0.0110	63.01338005	Metabarcoding	COI		Y
Holman et al. 2022	Orange Tunicate	Botrylloides violaceus	Mesocosm experiment	313	13			0.0094	73.73906176	Metabarcoding	COI		Y
Holman et al. 2022	Dwarf Brittle Star	Amphipholis squamata	Mesocosm experiment	313	13			0.0096	72.20283131	Metabarcoding	COI		Y
Jo et al. (2017)	Japanese Jack Mackerel	Trachurus japonicus	Mesocosm experiment	127	27	2		0.044	15.75334501	qPCR	CytB	Scriver et al. (2023); Allan et al. (2021); Lamb et al. (2022); Collins et al. (2018); Jo et al. (2021)	Y
Jo et al. (2017)	Japanese Jack Mackerel	Trachurus japonicus	Mesocosm experiment	719	27	2		0.09	7.70163534	qPCR	CytB	Scriver et al. (2023); Allan et al. (2021); Lamb et al. (2022); Collins et al. (2018); Jo et al. (2021)	Y
Jo et al. (2019) & Jo et al. (2020)	Japanese Jack Mackerel	Trachurus japonicus	Mesocosm experiment	127	13		Small biomass	0.0366	18.93844756	qPCR	CytB	Scriver et al. (2023); Allan et al. (2021); Lamb et al. (2022); Jo et al. (2021)	Y	Decay model includes the effects of water temperature and fish biomass
Jo et al. (2019) & Jo et al. (2020)	Japanese Jack Mackerel	Trachurus japonicus	Mesocosm experiment	127	18		Small biomass	0.1215	5.704915066	qPCR	CytB	Scriver et al. (2023); Allan et al. (2021); Lamb et al. (2022); Jo et al. (2021)	Y	Decay model includes the effects of water temperature and fish biomass
Jo et al. (2019) & Jo et al. (2020)	Japanese Jack Mackerel	Trachurus japonicus	Mesocosm experiment	127	23		Small biomass	0.2124	3.263404805	qPCR	CytB	Scriver et al. (2023); Allan et al. (2021); Lamb et al. (2022); Jo et al. (2021)	Y	Decay model includes the effects of water temperature and fish biomass
Jo et al. (2019) & Jo et al. (2020)	Japanese Jack Mackerel	Trachurus japonicus	Mesocosm experiment	127	28		Small biomass	0.2957	2.344089214	qPCR	CytB	Scriver et al. (2023); Allan et al. (2021); Lamb et al. (2022); Jo et al. (2021)	Y	Decay model includes the effects of water temperature and fish biomass
Jo et al. (2019) & Jo et al. (2020)	Japanese Jack Mackerel	Trachurus japonicus	Mesocosm experiment	127	13		Medium biomass	0.1151	6.022130153	qPCR	CytB	Scriver et al. (2023); Allan et al. (2021); Lamb et al. (2022); Jo et al. (2021)	Y	Decay model includes the effects of water temperature and fish biomass
Jo et al. (2019) & Jo et al. (2020)	Japanese Jack Mackerel	Trachurus japonicus	Mesocosm experiment	127	18		Medium biomass	0.2073	3.343691175	qPCR	CytB	Scriver et al. (2023); Allan et al. (2021); Lamb et al. (2022); Jo et al. (2021)	Y	Decay model includes the effects of water temperature and fish biomass
Jo et al. (2019) & Jo et al. (2020)	Japanese Jack Mackerel	Trachurus japonicus	Mesocosm experiment	127	23		Medium biomass	0.2903	2.387692665	qPCR	CytB	Scriver et al. (2023); Allan et al. (2021); Lamb et al. (2022); Jo et al. (2021)	Y	Decay model includes the effects of water temperature and fish biomass
Jo et al. (2019) & Jo et al. (2020)	Japanese Jack Mackerel	Trachurus japonicus	Mesocosm experiment	127	28		Medium biomass	0.369	1.878447644	qPCR	CytB	Scriver et al. (2023); Allan et al. (2021); Lamb et al. (2022); Jo et al. (2021)	Y	Decay model includes the effects of water temperature and fish biomass
Jo et al. (2019) & Jo et al. (2020)	Japanese Jack Mackerel	Trachurus japonicus	Mesocosm experiment	127	13		Large biomass	0.2109	3.286615365	qPCR	CytB	Scriver et al. (2023); Allan et al. (2021); Lamb et al. (2022); Jo et al. (2021)	Y	Decay model includes the effects of water temperature and fish biomass
Jo et al. (2019) & Jo et al. (2020)	Japanese Jack Mackerel	Trachurus japonicus	Mesocosm experiment	127	18		Large biomass	0.2969	2.334614956	qPCR	CytB	Scriver et al. (2023); Allan et al. (2021); Lamb et al. (2022); Jo et al. (2021)	Y	Decay model includes the effects of water temperature and fish biomass
Jo et al. (2019) & Jo et al. (2020)	Japanese Jack Mackerel	Trachurus japonicus	Mesocosm experiment	127	23		Large biomass	0.3755	1.84593124	qPCR	CytB	Scriver et al. (2023); Allan et al. (2021); Lamb et al. (2022); Jo et al. (2021)	Y	Decay model includes the effects of water temperature and fish biomass
Jo et al. (2019) & Jo et al. (2020)	Japanese Jack Mackerel	Trachurus japonicus	Mesocosm experiment	127	28		Large biomass	0.469	1.477925758	qPCR	CytB	Scriver et al. (2023); Allan et al. (2021); Lamb et al. (2022); Jo et al. (2021)	Y	Decay model includes the effects of water temperature and fish biomass
Jo et al. (2020)	Japanese Jack Mackerel	Trachurus japonicus	Mesocosm experiment	164	13		Small biomass	0.1432	4.840413272	qPCR	ITS1	Scriver et al. (2023); Lamb et al. (2022); Jo et al. (2021)	Y	Decay model includes the effects of water temperature and fish biomass
Jo et al. (2020)	Japanese Jack Mackerel	Trachurus japonicus	Mesocosm experiment	164	18		Small biomass	0.265	2.615649738	qPCR	ITS1	Scriver et al. (2023); Lamb et al. (2022); Jo et al. (2021)	Y	Decay model includes the effects of water temperature and fish biomass
Jo et al. (2020)	Japanese Jack Mackerel	Trachurus japonicus	Mesocosm experiment	164	23		Small biomass	0.3932	1.762836166	qPCR	ITS1	Scriver et al. (2023); Lamb et al. (2022); Jo et al. (2021)	Y	Decay model includes the effects of water temperature and fish biomass
Jo et al. (2020)	Japanese Jack Mackerel	Trachurus japonicus	Mesocosm experiment	164	28		Small biomass	0.5133	1.350374402	qPCR	ITS1	Scriver et al. (2023); Lamb et al. (2022); Jo et al. (2021)	Y	Decay model includes the effects of water temperature and fish biomass
Jo et al. (2020)	Japanese Jack Mackerel	Trachurus japonicus	Mesocosm experiment	164	13		Medium biomass	0.2264	3.061604154	qPCR	ITS1	Scriver et al. (2023); Lamb et al. (2022); Jo et al. (2021)	Y	Decay model includes the effects of water temperature and fish biomass
Jo et al. (2020)	Japanese Jack Mackerel	Trachurus japonicus	Mesocosm experiment	164	18		Medium biomass	0.3559	1.947589718	qPCR	ITS1	Scriver et al. (2023); Lamb et al. (2022); Jo et al. (2021)	Y	Decay model includes the effects of water temperature and fish biomass
Jo et al. (2020)	Japanese Jack Mackerel	Trachurus japonicus	Mesocosm experiment	164	23		Medium biomass	0.4757	1.457109902	qPCR	ITS1	Scriver et al. (2023); Lamb et al. (2022); Jo et al. (2021)	Y	Decay model includes the effects of water temperature and fish biomass
Jo et al. (2020)	Japanese Jack Mackerel	Trachurus japonicus	Mesocosm experiment	164	28		Medium biomass	0.591	1.172837869	qPCR	ITS1	Scriver et al. (2023); Lamb et al. (2022); Jo et al. (2021)	Y	Decay model includes the effects of water temperature and fish biomass
Jo et al. (2020)	Japanese Jack Mackerel	Trachurus japonicus	Mesocosm experiment	164	13		Large biomass	0.328	2.113253599	qPCR	ITS1	Scriver et al. (2023); Lamb et al. (2022); Jo et al. (2021)	Y	Decay model includes the effects of water temperature and fish biomass
Jo et al. (2020)	Japanese Jack Mackerel	Trachurus japonicus	Mesocosm experiment	164	18		Large biomass	0.451	1.536911709	qPCR	ITS1	Scriver et al. (2023); Lamb et al. (2022); Jo et al. (2021)	Y	Decay model includes the effects of water temperature and fish biomass
Jo et al. (2020)	Japanese Jack Mackerel	Trachurus japonicus	Mesocosm experiment	164	23		Large biomass	0.566	1.224641662	qPCR	ITS1	Scriver et al. (2023); Lamb et al. (2022); Jo et al. (2021)	Y	Decay model includes the effects of water temperature and fish biomass
Jo et al. (2020)	Japanese Jack Mackerel	Trachurus japonicus	Mesocosm experiment	164	28		Large biomass	0.6969	0.9946149814	qPCR	ITS1	Scriver et al. (2023); Lamb et al. (2022); Jo et al. (2021)	Y	Decay model includes the effects of water temperature and fish biomass
Jo et al. (2023)	Zebrafish	Danio rerio	Mesocosm experiment	132	10		pH 4	-0.006	NA	qPCR	CytB		Y
Jo et al. (2023)	Zebrafish	Danio rerio	Mesocosm experiment	132	20		pH 4	-0.005	NA	qPCR	CytB		Y
Jo et al. (2023)	Zebrafish	Danio rerio	Mesocosm experiment	132	30		pH 4	-0.007	NA	qPCR	CytB		Y
Jo et al. (2023)	Zebrafish	Danio rerio	Mesocosm experiment	132	10		pH 7	0.001	693.1471806	qPCR	CytB		Y
Jo et al. (2023)	Zebrafish	Danio rerio	Mesocosm experiment	132	20		pH 7	0.012	57.76226505	qPCR	CytB		Y
Jo et al. (2023)	Zebrafish	Danio rerio	Mesocosm experiment	132	30		pH 7	0.038	18.24071528	qPCR	CytB		Y
Jo et al. (2023)	Zebrafish	Danio rerio	Mesocosm experiment	132	10		pH 10	0.001	693.1471806	qPCR	CytB		Y
Jo et al. (2023)	Zebrafish	Danio rerio	Mesocosm experiment	132	20		pH 10	0.019	36.48143056	qPCR	CytB		Y
Jo et al. (2023)	Zebrafish	Danio rerio	Mesocosm experiment	132	30		pH 10	0.032	21.66084939	qPCR	CytB		Y
Kirtane et al. (2021)	black sea bass	Centropristis striata	Mesocosm experiment	116	19.86	1.45		0.19	3.648143056	qPCR	COI	Scriver et al. (2023)	Y
Kirtane et al. (2021)	black sea bass	Centropristis striata	Mesocosm experiment	116	19.06	0.4		0.17	4.077336356	qPCR	COI	Scriver et al. (2023)	Y
Kirtane et al. (2021)	winter flounder	Pseudopleuronectes americanus	Mesocosm experiment	135	19.86	1.45		0.25	2.772588722	qPCR	COI	Scriver et al. (2023)	Y
Kirtane et al. (2021)	winter flounder	Pseudopleuronectes americanus	Mesocosm experiment	135	19.06	0.4		0.57	1.216047685	qPCR	COI	Scriver et al. (2023)	Y
Kirtane et al. (2021)	winter flounder	Pseudopleuronectes americanus	Mesocosm experiment	292	19.86	1.45		0.25	2.772588722	qPCR	COI	Scriver et al. (2023)	Y
Kirtane et al. (2021)	winter flounder	Pseudopleuronectes americanus	Mesocosm experiment	292	19.06	0.4		0.22	3.150669003	qPCR	COI	Scriver et al. (2023)	Y
Kirtane et al. (2021)	summer flounder	Paralichthys dentatus	Mesocosm experiment	103	16.21	0.12		0.07	9.902102579	qPCR	COI	Scriver et al. (2023)	Y
Kirtane et al. (2021)	summer flounder	Paralichthys dentatus	Mesocosm experiment	103	15.87	0.15		0.24	2.888113252	qPCR	COI	Scriver et al. (2023)	Y
Kutti et al. (2020)	Cold-water coral	Lophelia pertusa	Mesocosm experiment	178	8			0.017	40.77336356	ddPCR	control region d-loop	Scriver et al. (2023); Lamb et al. (2022)	Y
Kwong et al. (2021)	Pacific crown‑of‑thorns seastar	Acanthaster cf. solaris	Mesocosm experiment	126	24	0.1		0.034	20.38668178	ddPCR	COI	Scriver et al. (2023)	Y
Kwong et al. (2021)	Pacific crown‑of‑thorns seastar	Acanthaster cf. solaris	Mesocosm experiment	126	26	0.2		0.05	13.86294361	ddPCR	COI	Scriver et al. (2023)	Y
Kwong et al. (2021)	Pacific crown‑of‑thorns seastar	Acanthaster cf. solaris	Mesocosm experiment	126	28	0.04		0.068	10.19334089	ddPCR	COI	Scriver et al. (2023)	Y
Lopez et al. (2025)	Pacific Oyster	Magallana [Crassostrea] gigas	Mesocosm experiment	130	10.26	0.22	ambient pCO2 (516 ± 33 μatm)	0.04	17.32867951	qPCR	mt-tl1		Y
Lopez et al. (2025)	Pacific Oyster	Magallana [Crassostrea] gigas	Mesocosm experiment	130	10.26	0.22	medium pCO2 (958 ± 36 μatm)	0.45	1.540327068	qPCR	mt-tl1		Y
Lopez et al. (2025)	Pacific Oyster	Magallana [Crassostrea] gigas	Mesocosm experiment	130	10.26	0.22	high pCO2 (1191 ± 72 μatm)	0.59	1.17482573	qPCR	mt-tl1		Y
McCartin et al. (2022)	Deep-Sea Coral	Desmophyllum pertusum	Mesocosm experiment	154	19.9	0.45	fully saturated DO; pH 8.2	0.045	15.40327068	qPCR	COI		Y	Determined biphasic decay models were better fits, but reported simple decay models too (used here for comparative purposes)
McCartin et al. (2022)	Deep-Sea Coral	Desmophyllum pertusum	Mesocosm experiment	154	19.9	0.45	half-saturated DO; pH 8.2	0.072	9.627044174	qPCR	COI		Y	Determined biphasic decay models were better fits, but reported simple decay models too (used here for comparative purposes)
McCartin et al. (2022)	Deep-Sea Coral	Desmophyllum pertusum	Mesocosm experiment	154	19.9	0.46	nearly anoxic DO; pH 8.2	0.037	18.73370758	qPCR	COI		Y	Determined biphasic decay models were better fits, but reported simple decay models too (used here for comparative purposes)
McCartin et al. (2022)	Deep-Sea Coral	Desmophyllum pertusum	Mesocosm experiment	154	9.78	0.54	half-saturated DO; pH 7.9	0.015	46.20981204	qPCR	COI		Y	Determined biphasic decay models were better fits, but reported simple decay models too (used here for comparative purposes)
McCartin et al. (2022)	Deep-Sea Coral	Desmophyllum pertusum	Mesocosm experiment	154	9.82	0.54	nearly anoxic DO; pH 8.2	0.012	57.76226505	qPCR	COI		Y	Determined biphasic decay models were better fits, but reported simple decay models too (used here for comparative purposes)
McCartin et al. (2022)	Deep-Sea Coral	Desmophyllum pertusum	Mesocosm experiment	154	4.55	0.38	fully saturated DO; pH 8.2	0.015	46.20981204	qPCR	COI		Y	Determined biphasic decay models were better fits, but reported simple decay models too (used here for comparative purposes)
McCartin et al. (2022)	Deep-Sea Coral	Desmophyllum pertusum	Mesocosm experiment	154	4.63	0.25	half-saturated DO; pH 8.2	0.023	30.13683394	qPCR	COI		Y	Determined biphasic decay models were better fits, but reported simple decay models too (used here for comparative purposes)
McCartin et al. (2022)	Deep-Sea Coral	Desmophyllum pertusum	Mesocosm experiment	154	4.61	0.26	nearly anoxic DO; pH 8.2	0.012	57.76226505	qPCR	COI		Y	Determined biphasic decay models were better fits, but reported simple decay models too (used here for comparative purposes)
McCartin et al. (2022)	Deep-Sea Coral	Desmophyllum pertusum	Mesocosm experiment	154	4.27	0.6	half-saturated DO; pH 7.9	0.015	46.20981204	qPCR	COI		Y	Determined biphasic decay models were better fits, but reported simple decay models too (used here for comparative purposes)
McCartin et al. (2022)	Deep-Sea Coral	Desmophyllum pertusum	Mesocosm experiment	154	4.24	0.6	nearly anoxic DO; pH 7.9	0.011	63.01338005	qPCR	COI		Y	Determined biphasic decay models were better fits, but reported simple decay models too (used here for comparative purposes)
McCartin et al. (2022)	Deep-Sea Coral	Desmophyllum pertusum	Mesocosm experiment	154	4.24	0.6	nearly anoxic DO; pH 7.6	0.01	69.31471806	qPCR	COI		Y	Determined biphasic decay models were better fits, but reported simple decay models too (used here for comparative purposes)
Minamoto et al. (2017)	Japanese sea nettle	Chrysaora pacifica	Mesocosm experiment	231	19.5	0.45		0.0329	21.06830336	qPCR	COI	Scriver et al. (2023); Allan et al. (2021); Lamb et al. (2022); Collins et al. (2018); Jo et al. (2021)	Y
Morrissey et al. 2022	Australian Box Jellyfish	Chironex fleckeri	Mesocosm experiment	147	26			0.068	10.19334089	qPCR	16S		Y
Morrissey et al. 2022	Australian Box Jellyfish	Chironex fleckeri	Mesocosm experiment	147	28			0.057	12.16047685	qPCR	16S		Y
Qian et al. (2022)	Chinese prawns	Fenneropenaeus chinensis	Mesocosm experiment	106	10			0.011	63.01338005	qPCR	COI	Scriver et al. (2023)	Y
Qian et al. (2022)	Chinese prawns	Fenneropenaeus chinensis	Mesocosm experiment	106	15			0.041	16.90602879	qPCR	COI	Scriver et al. (2023)	Y
Qian et al. (2022)	Chinese prawns	Fenneropenaeus chinensis	Mesocosm experiment	106	20			0.275	2.520535202	qPCR	COI	Scriver et al. (2023)	Y
Qian et al. (2022)	Chinese prawns	Fenneropenaeus chinensis	Mesocosm experiment	106	25			0.486	1.426228767	qPCR	COI	Scriver et al. (2023)	Y
Saito and Doi (2021)	Japanese Jack Mackerel	Trachurus japonicus	Mesocosm experiment	127	25.8			0.112	6.188814112	qPCR	CytB	Scriver et al. (2023)	Y
Saito and Doi (2021)	Coho salmon	Oncorhynchus kisutch	Mesocosm experiment	120	25.8			0.181	3.829542434	qPCR	COI	Scriver et al. (2023)	Y
Sassoubre et al. (2016)	Northern anchovy	Engraulis mordax	Mesocosm experiment	133	22	1	Single species in tank	0.101	6.862843372	qPCR	control region d-loop	Scriver et al. (2023); Allan et al. (2021); Lamb et al. (2022); Collins et al. (2018); Jo et al. (2021)	Y
Sassoubre et al. (2016)	Pacific Sardine	Sardinops sagax	Mesocosm experiment	107	18.7	1	Single species in tank	0.068	10.19334089	qPCR	control region d-loop	Scriver et al. (2023); Allan et al. (2021); Lamb et al. (2022); Collins et al. (2018); Jo et al. (2021)	Y
Sassoubre et al. (2016)	Pacific Chub mackerel	Scomber japonicus	Mesocosm experiment	107	18.7	1	Single species in tank	0.07	9.902102579	qPCR	COI	Scriver et al. (2023); Allan et al. (2021); Lamb et al. (2022); Collins et al. (2018); Jo et al. (2021)	Y
Sassoubre et al. (2016)	Pacific Sardine	Sardinops sagax	Mesocosm experiment	107	18.7	1	Multiple species in tank	0.057	12.16047685	qPCR	control region d-loop	Scriver et al. (2023); Allan et al. (2021); Lamb et al. (2022); Collins et al. (2018); Jo et al. (2021)	Y
Sassoubre et al. (2016)	Pacific Chub mackerel	Scomber japonicus	Mesocosm experiment	107	18.7	1	Multiple species in tank	0.055	12.60267601	qPCR	COI	Scriver et al. (2023); Allan et al. (2021); Lamb et al. (2022); Collins et al. (2018); Jo et al. (2021)	Y
Sigsgaard et al. (2016)	Whale Shark	Rhincodon typus	uncovered water buckets (outside)	105	36	7	Direct sun	0.0371	18.68321241	qPCR	CytB	Scriver et al. (2023); Allan et al. (2021); Collins et al. (2018); Jo et al. (2021)	N
Sigsgaard et al. (2016)	Whale Shark	Rhincodon typus	uncovered water buckets (outside)	105	35.7	5.5	Permanent shade	0.0417	16.62223455	qPCR	CytB	Scriver et al. (2023); Allan et al. (2021); Collins et al. (2018); Jo et al. (2021)	N
Skinner et al. 2025	Loggerhead Turtle	Caretta caretta	Mesocosm experiment	52	20	2		0.018	38.5081767	qPCR	16S		Y	Fragment length not given in original primer publication; determined using Primer-BLAST
This study	Sunflower sea star	Pycnopodia helianthoides	Mesocosm experiment	123	15.6	1.9	Direct sun	0.026	26.65950694	ddPCR	NAD5		NA
This study	Sunflower sea star	Pycnopodia helianthoides	Mesocosm experiment	123	17.5	1.7	Permanent shade	0.027	25.6721178	ddPCR	NAD5		NA
Thomsen et al. (2012)	European Flounder	Platichthys flesus	Mesocosm experiment	104	15			0.0134	51.72740153	qPCR	CytB	Scriver et al. (2023); Allan et al. (2021); Lamb et al. (2022); Collins et al. (2018); Jo et al. (2021)	N
Thomsen et al. (2012)	Three-spined stickleback	Gasterosteus aculeatus	Mesocosm experiment	101	15			0.0292	23.73791714	qPCR	CytB	Scriver et al. (2023); Allan et al. (2021); Lamb et al. (2022); Collins et al. (2018); Jo et al. (2021)	N
Weltz et al. (2017)	Maugean skate	Zearaja maugeana	Onshore Mesocosm	331	4		ambient DO (55% Saturation); higher biomass	0.02	34.65735903	qPCR	NADH4	Scriver et al. (2023); Allan et al. (2021); Lamb et al. (2022); Collins et al. (2018); Jo et al. (2021)	Y
Weltz et al. (2017)	Maugean skate	Zearaja maugeana	Onshore Mesocosm	331	4		lower DO (20% saturation); lower biomass	0.011	63.01338005	qPCR	NADH4	Scriver et al. (2023); Allan et al. (2021); Lamb et al. (2022); Collins et al. (2018); Jo et al. (2021)	Y
Wood et al. (2020)	Mediterranean fanworm	Sabella spallanzanii	Mesocosm experiment	90	19	1	Single species in tank	0.248	2.794948309	ddPCR	COI	Scriver et al. (2023); Allan et al. (2021); Lamb et al. (2022); Jo et al. (2021)	Y
Wood et al. (2020)	Clubbed Tunicate	Styela clava	Mesocosm experiment	150	19	1	Single species in tank	0.104	6.664876736	ddPCR	COI	Scriver et al. (2023); Allan et al. (2021); Lamb et al. (2022); Jo et al. (2021)	Y
Wood et al. (2020)	Mediterranean fanworm	Sabella spallanzanii	Mesocosm experiment	90	19	1	Multiple species in tank	0.338	2.050731303	ddPCR	COI	Scriver et al. (2023); Allan et al. (2021); Lamb et al. (2022); Jo et al. (2021)	Y
Wood et al. (2020)	Clubbed Tunicate	Styela clava	Mesocosm experiment	150	19	1	Multiple species in tank	0.125	5.545177444	ddPCR	COI	Scriver et al. (2023); Allan et al. (2021); Lamb et al. (2022); Jo et al. (2021)	Y
